# DIRECT RT-qPCR DETECTION OF SARS-CoV-2 RNA FROM PATIENT NASOPHARYNGEAL SWABS WITHOUT AN RNA EXTRACTION STEP

**DOI:** 10.1101/2020.03.20.001008

**Authors:** Emily A. Bruce, Meei-Li Huang, Garrett A. Perchetti, Scott Tighe, Pheobe Laaguiby, Jessica J. Hoffman, Diana L. Gerrard, Arun K. Nalla, Yulun Wei, Alexander L. Greninger, Sean A. Diehl, David J. Shirley, Debra G. B. Leonard, Christopher D. Huston, Beth D. Kirkpatrick, Julie A. Dragon, Jessica W. Crothers, Keith R. Jerome, Jason W. Botten

## Abstract

The ongoing COVID-19 pandemic has caused an unprecedented need for rapid diagnostic testing. The Centers for Disease Control and Prevention (CDC) and the World Health Organization (WHO) recommend a standard assay that includes an RNA extraction step from a nasopharyngeal (NP) swab followed by reverse transcription-quantitative polymerase chain reaction (RT-qPCR) to detect the purified SARS-CoV-2 RNA. The current global shortage of RNA extraction kits has caused a severe bottleneck to COVID-19 testing. We hypothesized that SARS-CoV-2 RNA could be detected from NP samples via a direct RT-qPCR assay that omits the RNA extraction step altogether, and tested this hypothesis on a series of blinded clinical samples. The direct RT-qPCR approach correctly identified 92% of NP samples (n = 155) demonstrated to be positive for SARS-CoV-2 RNA by traditional clinical diagnostic RT-qPCR that included an RNA extraction. Thus, direct RT-qPCR could be a front-line approach to identify the substantial majority of COVID-19 patients, reserving a repeat test with RNA extraction for those individuals with high suspicion of infection but an initial negative result. This strategy would drastically ease supply chokepoints of COVID-19 testing and should be applicable throughout the world.
