## Supplemental Table 1 for "DIRECT RT-qPCR DETECTION OF SARS-CoV-2 RNA FROM PATIENT NASOPHARYNGEAL SWABS WITHOUT AN RNA EXTRACTION STEP"

### Sheet: Supplementary Table 1
Supplementary Table 1. CT values from COVID-19 patient NP swabs following direct RT-qPCR versus standard RT-qPCR that includes RNA extraction. 150 NP swab samples representing high (CT values less than 20), intermediate (CT values of 20-30), or low (CT values of more than 30) SARS-CoV-2 RNA loads as determined by clinical RT-qPCR at UW in Seattle (labeled “original clinical RT-qPCR”) were analyze…
		Original clinical RT-qPCR (20 µL swab diluent equivalent)		Direct RT-PCR (3 µL swab diluent)		Standard RT-qPCR (3 µL swab diluent equivalent)		Standard RT-qPCR (20 µL swab diluent equivalent)
	NP Swab Donor	No Heat	No Heat	95oC	No Heat	95oC	No Heat	95oC	No Heat
		N1	N2	N2	N2	N2	N2	N2	N2
Experiment #1	1	18.31	16.79	23.6707	23.9081	23.0089	20.3504	nd	nd
	2	19.51	18.37	25.1436	24.7479	24.4179	21.1868	nd	nd
	3	17.2	16.17	22.1949	22.7083	22.1556	19.2114	nd	nd
	4	16.84	15.66	20.8691	22.4798	20.7385	18.4574	nd	nd
	5	19.44	18.27	24.1831	22.9477	26.604	21.3359	nd	nd
	6	25.86	25.29	30.621	33.9887	29.8628	26.9855	nd	nd
	7	24.16	23.11	30.2429	29.9968	30.3945	26.5064	nd	nd
	8	26.01	25.13	31.1917	29.174	30.6308	28.1695	nd	nd
	9	21.93	21.8	28.8007	27.162	31.0075	25.6928	nd	nd
	10	21.66	20.2	30.5184	27.756	29.8263	24.7263	nd	nd
	11	20.59	19.75	28.0363	28.8375	25.8719	22.8849	nd	nd
	12	19.92	19.26	24.6087	25.5669	25.8917	22.0844	nd	nd
	13	26.69	24.46	31.7936	39.2164	30.9736	28.6772	nd	nd
	14	30.81	29.99	NEG	38.484	37.2558	33.9122	nd	nd
	15	30.41	29.92	38.9791	NEG	38.2964	32.3242	nd	nd
	16	21.93	19.66	26.7607	25.6762	26.5665	23.4995	nd	nd
	17	21.7	19.39	26.6712	27.0774	26.0346	23.3634	nd	nd
	18	23.04	20.29	30.0636	26.717	29.9695	23.889	nd	nd
	19	23.41	23.09	25.7507	23.9379	25.7333	22.7768	nd	nd
	20	29.8	29.73	34.4509	34.7043	30.7547	29.1351	nd	nd
	21	28.93	27.37	36.4068	NEG	32.8332	32.1891	nd	nd
	22	24.42	23.86	27.3344	30.7888	25.624	22.7461	nd	nd
	23	21.52	32.42	35.4452	39.7774	33.6854	32.2152	nd	nd
	24	26.93	25.9	28.6537	27.4788	31.0353	26.2429	nd	nd
	25	22.82	21.71	26.7527	28.2321	25.1116	23.1979	nd	nd
	26	21.44	19.7	25.6771	26.1848	24.7822	20.9636	nd	nd
	27	20.39	18.96	23.1736	22.0805	25.3721	20.3568	nd	nd
	28	27.31	26.13	32.811	29.0758	28.2959	27.8125	nd	nd
	29	26.98	25.89	32.8746	33.8321	33.4185	27.9306	nd	nd
	30	25.46	24.43	30.1302	27.7671	30.1494	26.4092	nd	nd
	31	22.53	22.04	29.8254	27.0161	28.0721	24.4617	nd	nd
	32	30.25	28.48	36.8123	34.5998	36.7002	32.2632	nd	nd
	33	21.5	19.9	26.4005	25.8848	27.4404	23.3875	nd	nd
	34	22.09	20.7	30.8074	26.8224	28.1744	24.1409	nd	nd
	35	21.02	19.38	26.4013	35.6512	23.6941	21.7836	nd	nd
	36	20.85	19.62	25.9446	26.9606	24.8841	22.1887	nd	nd
	37	28.72	28.57	34.2031	37.4351	33.004	30.1912	nd	nd
	38	29.12	29.79	36.3219	NEG	33.3587	31.2382	nd	nd
	39	21.46	20.74	28.9309	39.0476	24.1326	23.4056	nd	nd
	40	22.58	21.84	28.0138	30.2529	25.9524	24.2909	nd	nd
	41	23.51	24.09	32.2445	36.5333	28.067	26.1644	nd	nd
	42	22.81	22.42	29.2589	32.8977	27.5484	25.1028	nd	nd
	43	22.68	22.26	32.9428	32.3085	33.0803	26.5583	nd	nd
	44	29.96	30.73	37.5205	NEG	35.9005	35.2901	nd	nd
	45	28.87	28.89	36.5883	NEG	32.6929	35.1126	nd	nd
	46	36.95	38.01	NEG	NEG	NEG	NEG	nd	nd
	47	33.31	33.3	35.5479	NEG	NEG	NEG	nd	nd
	48	33.83	33.71	NEG	NEG	NEG	37.937	nd	nd
	49	37.11	35.48	NEG	NEG	NEG	NEG	nd	nd
	50	36.36	36.95	NEG	NEG	NEG	NEG	nd	nd
Experiment #2	51	15.43	13.64	22.2934	25.532	19.4616	16.6823	17.6747	16.2675
	52	12.32	10.17	17.2871	20.1658	15.5855	15.3408	14.9713	14.6073
	53	17.61	17.14	24.7428	26.4997	21.6284	18.9735	19.4339	18.1375
	54	16.95	16.75	23.5961	23.3186	20.6079	19.2963	19.079	18.3415
	55	19.29	18.63	24.0992	22.3827	26.8967	20.9351	24.1853	19.2665
	56	24.21	22.74	31.568	37.1879	27.437	26.9658	28.3903	25.3581
	57	26.26	26.53	32.5145	36.5037	30.9917	28.772	29.3915	27.4042
	58	27.68	27.68	34.4375	36.7113	31.605	29.7943	29.3026	28.4463
	59	21.73	21.28	29.2108	29.0004	25.9272	22.9916	25.4504	21.483
	60	24.39	24.02	28.5873	28.9049	26.952	26.1835	24.9201	24.5619
	61	20.32	19.63	26.1791	27.4479	23.7937	22.7566	22.5909	20.7578
	62	27.81	27.45	34.2688	35.8987	32.2383	27.8874	29.5725	28.2227
	63	23.92	24.28	28.7984	31.4234	26.96	25.9047	25.5669	25.1703
	64	29.6	29.18	38.184	NEG	34.6727	31.4615	32.8277	29.5598
	65	27.37	27.72	32.4239	32.5031	32.3416	26.8198	29.9587	29.0483
	66	29.99	29.88	35.5944	NEG	33.5632	32.2235	32.3812	30.6148
	67	27.02	26.36	32.9103	37.7582	30.4836	25.6599	29.1484	26.1181
	68	27.45	26.65	31.0844	29.4717	31.9307	28.3807	29.7428	26.1586
	69	21.58	21.55	26.7048	26.0001	24.9911	24.3637	23.6615	22.8817
	70	26.18	25.73	35.5029	30.319	31.2058	27.0569	30.5611	25.6979
	71	20.86	20.81	24.8386	24.5825	23.729	22.878	22.0207	21.1802
	72	23.46	20.31	27.7934	28.9107	25.462	23.3299	23.8447	21.8335
	73	30.65	27.69	38.2841	NEG	32.3667	30.1411	31.2832	28.5314
	74	26.42	25.99	32.3421	39.8729	30.6265	27.3098	28.6214	25.9133
	75	21.52	19.93	27.5899	30.0182	24.5773	23.1689	23.4912	21.5679
	76	24.73	24.66	30.7425	34.7818	28.4193	26.2408	26.6367	24.4696
	77	24.65	24.98	32.5858	36.4578	26.5301	26.6735	27.1925	25.6433
	78	21.64	21.48	28.3256	30.188	25.5367	23.3177	23.2354	21.9112
	79	22.54	20.99	27.6362	30.5357	26.524	22.8635	24.5867	22.3202
	80	25.25	23.72	35.7839	35.7263	28.8956	25.2303	28.4452	25.3132
	81	28.96	27.27	38.1019	36.8972	33.5833	29.9234	32.2712	28.1953
	82	20.33	20.33	28.2343	28.7739	24.5447	22.8718	24.2581	21.6912
	83	25.59	25.06	35.7262	37.6664	32.9108	27.3567	30.352	25.7052
	84	26.08	25.13	33.88	32.5602	35.952	29.6193	31.7812	29.3462
	85	20.54	19.49	28.4248	27.5399	26.1336	22.1894	24.9008	20.6208
	86	21.76	20.6	28.7543	26.9253	25.9461	23.107	23.2386	21.2384
	87	22.94	22.5	29.4929	33.6661	26.6474	24.9252	24.3851	22.9251
	88	20.48	19.44	27.8258	24.6001	25.6696	20.7794	23.5101	20.9051
	89	20.38	19.71	24.8773	25.5044	27.3488	21.6654	23.093	20.4442
	90	22.36	21.65	28.9378	27.2722	30.6458	23.4801	24.8059	21.5457
	91	22.97	23.26	29.2163	31.4453	27.9814	25.2952	25.9714	24.2898
	92	27.5	27.54	34.341	39.3499	32.7224	29.7478	30.4846	28.3347
	93	24.67	24.26	30.9452	33.8732	28.1518	26.3941	26.1188	24.5593
	94	26.9	27.21	32.5722	33.0798	31.1528	30.1285	29.2447	28.8262
	95	26.21	26.22	36.1579	36.6101	33.9153	32.5119	32.2982	30.8654
	96	36.95	36.22	39.7734	NEG	38.1358	NEG	NEG	36.7611
	97	30.95	30.84	38.2492	NEG	36.411	32.9125	34.4791	30.861
	98	38.07	38.13	NEG	NEG	NEG	NEG	NEG	NEG
	99	35.72	35.5	NEG	NEG	NEG	38.3066	38.444	36.5574
	100	34.57	35.48	NEG	NEG	NEG	38.1278	39.1447	34.6095
Experiment #3	101	18.35	17.65	26.3792	25.0748	22.4981	19.6249	22.6447	18.0035
	102	18.23	17.51	24.298	24.9588	21.7081	20.0886	20.2977	18.0622
	103	19.5	19.08	27.1399	25.2696	25.1491	20.3997	24.3512	19.3583
	104	16.78	16.26	22.5067	22.1001	20.7339	18.2196	18.1819	16.666
	105	17.83	17.58	23.4914	24.475	21.5265	18.1345	19.2564	16.12
	106	28.8	28.51	34.6254	32.6535	NEG	31.6071	33.2561	27.4368
	107	24.69	24.35	30.968	30.0407	31.5378	26.3476	29.4008	23.1261
	108	24.86	25.7	36.2396	33.5003	31.0844	26.9052	31.9523	25.464
	109	28.18	27.83	35.4607	39.719	33.5471	28.7821	30.9671	27.3909
	110	25.69	24.95	31.4302	33.3796	28.963	27.2031	26.5735	24.8622
	111	24.59	23.79	29.6651	33.9287	28.074	26.2423	26.4134	24.2682
	112	23.3	23.31	29.555	31.5092	25.8862	23.6614	24.3895	22.4138
	113	23.27	22.93	29.523	30.8509	27.9923	25.3255	25.115	23.2102
	114	28.16	28.1	33.7753	31.7926	33.8791	30.5796	33.5052	27.9403
	115	22.47	21.68	28.2459	24.7236	29.2565	23.9648	26.5654	21.9493
	116	22.99	20.83	29.4716	31.594	26.7031	25.3342	24.1921	22.8233
	117	28.89	27.47	36.4985	38.3872	33.8605	30.3189	31.2128	28.613
	118	28.62	27.41	36.5645	38.8814	30.8787	30.3276	30.1395	28.302
	119	26.87	30.37	36.1984	38.623	31.4977	29.4513	29.636	27.9893
	120	19.78	21.95	24.7417	26.9492	22.4938	20.0838	20.6566	19.3843
	121	26.41	24.15	32.6468	34.3655	30.0827	27.7697	27.9818	26.1012
	122	22.32	19.85	27.2906	28.8526	25.1602	23.7083	22.7429	21.894
	123	22.06	22.64	27.1928	28.7017	25.3318	23.5571	23.0681	22.9332
	124	24.76	27.23	33.7145	34.1511	32.795	24.0299	30.772	25.4218
	125	20.26	22.59	27.6761	28.3123	24.5765	22.2635	22.2954	20.4114
	126	25.87	25.67	30.6248	30.7089	33.1987	24.3371	29.5777	25.3494
	127	22.87	25.24	31.7074	26.7022	30.3856	23.0564	27.1928	23.2916
	128	22.52	24.68	29.2422	27.3224	29.1272	21.6367	26.6421	23.0687
	129	25.65	26.6	32.966	37.4766	29.4392	27.719	27.7055	25.4268
	130	29.76	28.53	37.851	NEG	33.7268	31.6096	31.2662	29.3039
	131	22.3	20.31	30.04	31.3217	30.4136	23.2687	28.4106	22.7709
	132	27.41	25.35	35.6404	34.4869	31.9808	28.9559	30.3934	26.9826
	133	24.89	22.99	34.0449	36.5967	28.9834	27.0006	27.4292	24.2639
	134	30.38	29.55	35.0702	39.183	32.5345	30.0219	29.5949	27.5684
	135	19.41	21.73	24.905	22.5573	23.3364	20.4436	21.829	18.8691
	136	19.1	21.72	24.6888	26.2419	22.7856	20.7087	20.6071	18.6893
	137	22.95	21.85	25.3444	22.3752	27.7073	21.1927	23.7013	19.2752
	138	24.82	24.64	27.4868	25.8785	29.332	23.7809	25.5657	22.3589
	139	27.86	22.37	33.2882	34.8643	30.672	26.8827	27.5794	24.6395
	140	26.78	25.81	35.2488	38.5208	31.3342	28.2975	29.5108	27.9356
	141	26.38	26.48	31.7082	31.6308	30.3733	24.1589	28.2985	26.1064
	142	21.97	20.99	28.8878	29.5139	22.2439	23.6421	24.2462	21.8297
	143	20.44	22.5	26.155	25.271	27.1854	21.9687	24.8195	20.3862
	144	26.25	28.73	37.7075	36.0255	35.6831	29.6759	29.5367	27.2237
	145	20.13	22.56	30.4499	29.9984	24.6296	22.1007	23.8679	20.835
	146	34.46	35.69	NEG	NEG	NEG	36.4728	NEG	36.0652
	147	35.6	34.47	NEG	NEG	NEG	NEG	NEG	NEG
	148	32.85	33.73	NEG	NEG	38.3772	36.2669	35.7694	33.9624
	149	30.72	29.99	38.0446	NEG	34.8094	33.2071	32.7156	30.9126
	150	31.47	33.87	NEG	NEG	NEG	36.0974	38.3487	35.1207
